# Host-derived bile acids drive dysbiosis by selecting bile-resistant epimerizing bacteria in inflammatory bowel disease

**DOI:** 10.64898/2026.06.18.733240

**Authors:** Maximilian Baumgartner, Franziska Schnaufer, Maeva Duquesnoy, Takahiro Asatsuma, Adrija Chakrabarty, Adrian Frick, Claudia Fuchs, Michael Gerstorfer, Patrik Hains, Thomas Köcher, Patrick Schimmel, Mauriz A. Lichtenstein, Sofia Leistl, Felix Pinter, Elena Krstevska, Thet Khaing Nyein, Christoph Högenauer, Athanasios Makristathis, Christoph Gasche, Christian Primas, Walter Reinisch, Georg E. Winter, Michael Trauner, Claudia Günther, Georg Busslinger, Gregor Gorkiewicz, Benoit Chassaing, Clarissa Campbell

**Author notes:** Contributed equally (Franziska Schnaufer, Maeva Duquesnoy).

## Abstract

Microbial dysbiosis is a hallmark of inflammatory bowel diseases (IBD); however, its drivers and impact on disease pathophysiology are poorly understood. Applying neural network-based feature attribution to metabolomics and metagenomics datasets from >5000 individuals, we identified epimerized host derived bile acids (BAs) produced by microbial hydroxysteroid dehydrogenases (HSDHs) as a novel hallmark of IBD-associated dysbiosis. Epimerized BAs reduce FXR activity in intestinal epithelial cells and dampen their production of FGF19, a negative feedback regulator of host-derived bile acid (HBA) production in the liver. Increased HBA levels drive colonic epithelial remodeling by impacting goblet cell maturation and select for HSDH-carrying bacteria that transform bactericidal HBA into less toxic, epimerized forms. Confirming the translational relevance of these findings, we demonstrated that high HBA levels limit fecal microbiota transplant engraftment and show that BA sequestering drugs support microbiome recovery in patients with high HBA levels. Together, we discover that elevated HBAs deplete BA-sensitive commensals and favor the growth of HSDH-encoding pathobionts that disrupt host BA feedback signaling, establishing a causal link between changes in microbial ecology and IBD pathophysiology.
