## Supplementary Table 1 for "Host-derived bile acids drive dysbiosis by selecting bile-resistant epimerizing bacteria in inflammatory bowel disease"

### Sheet: studies_publication_table
Dataset	Group	Sample_size	Age	Sex F (%)	Country	Sequencing platform	Filtered reads	Accession No.	Reference	Bile acids	Bile acids / C4	Covariates	IBD metadata availability
										stool	blood		Disease activity	Fcal
Lewis	CD	242	52%:<13, 43%:13-18, 5%>18		United States	Illumina HiSeq 2000	2.02e+07 ± 1.40e+07	SRP057027	https://pmc.ncbi.nlm.nih.gov/articles/PMC4633303/	predicted		Longitudinal,Antibiotics,Age,Sex	available	available
	Control	21	38%:<13, 19%:13-18, 42%>18
PRJNA18780	CD	53	11.95 ± 2.39		United Kingdom	Illumina MiSeq	7.94e+06 ± 3.76e+06	PRJEB18780	https://pmc.ncbi.nlm.nih.gov/articles/PMC5319678/	predicted		Longitudinal,Antibiotics,Age		available
	Control	38	32.26 ± 15.95
MetaHIT	CD	25	35.68 ± 12.69	68	Spain/Denmark	Illumina HiSeq 2000	4.45e+07 ± 2.30e+07	PRJEB1220/5224	https://pubmed.ncbi.nlm.nih.gov/24997786/ https://pubmed.ncbi.nlm.nih.gov/24997787/	predicted		Age,Sex
	Control	221	51.99 ± 11.91	54.3
	UC	75	41.43 ± 10.36	64
PRJEB15371	CD	49	28.85 ± 8.12	24.5	Mainland China	Illumina HiSeq 2000	5.28e+07 ± 7.22e+06	PRJEB15371	https://academic.oup.com/gigascience/article/6/7/gix050/3888814	predicted		Age,Sex
	Control	53	20.60 ± 7.80	5.7
PRJNA1086048_1	CD	174	42.80 ± 14.50	35.6	Hong Kong, China	Illumina NovaSeq 6000	4.88e+07 ± 2.38e+07	PRJNA1086048	https://www.nature.com/articles/s41591-024-03280-4	predicted
	Control	118	42.73 ± 6.90	63.6
	UC	205	53.30 ± 13.30	51.2
PRJNA1086048_2/3	CD	92	39.4 ± 13.30	52	Hong Kong, China	Illumina NovaSeq 6000	4.88e+07 ± 2.38e+07	PRJNA1086048	https://www.nature.com/articles/s41591-024-03280-4	predicted
	Control	247	51.58 ± 11.01	51.3
	UC	139	55.28 ± 13.06	44.6
PRJNA385949	CD	88	100%>18		United States	Illumina HiSeq 2000	3.09e+07 ± 2.52e+07	PRJNA385949	https://link.springer.com/article/10.1186/s13073-017-0490-5	predicted		Longitudinal	available	available
	Control	70	36%:<13, 4%:13-18, 60%>18
	UC	89	6%:<13, 27%:13-18, 67%>18
PROTECT	UC	88	12.94 ± 3.51	42	Germany	Illumina HiSeq 2500	1.16e+07 ± 9.32e+06	PRJNA436359	https://pubmed.ncbi.nlm.nih.gov/30308161/	untargeted		Longitudinal,Antibiotics,Age,Sex	available	available
RISK	CD	68	63%:<13, 37%:13-18	47.1	Canada	Illumina HiSeq 2000	4.54e+07 ± 2.75e+07	https://portal.microbiome-bioactives.org/projects/t	https://pubmed.ncbi.nlm.nih.gov/28259484/	predicted
	Control	15	60%:<13, 40%:13-18	40
iHMP	CD	218	26.81 ± 16.92	45.4	United States	Illumina HiSeq 2000	1.86e+07 ± 7.53e+06	PRJNA398089	https://www.nature.com/articles/s41586-019-1237-9	untargeted		Longitudinal,Antibiotics,Age,Sex	available	available
	Control	120	30.33 ± 20.11	45
	UC	121	28.31 ± 17.40	62
1000IBD	CD	217		72.8	Netherlands	Illumina HiSeq	2.36e+07 ± 8.55e+06	EGAD00001003991	https://pmc.ncbi.nlm.nih.gov/articles/PMC6325838/	untargeted		Sex
	UC	138		50.4
LLDeep	Control	1133	43.27 ± 11.66	58.8				EGAD00001001991	https://bmjopen.bmj.com/content/5/8/e006772
PRISM	CD	86	43.06 ± 14.27		United States	Illumina HiSeq 2000	3.86e+07 ± 3.09e+07	PRJNA400072	https://pmc.ncbi.nlm.nih.gov/articles/PMC6342642/	untargeted		Longitudinal,Antibiotics,Age		available
	Control	55	36.80 ± 13.32
	UC	73	47.12 ± 20.03
MARS	IBS-C	94	45.43 ± 13.92	93.6	United States	Illumina HiSeq 2000	1.61e+06 ± 4.61e+05	PRJEB37924	https://pmc.ncbi.nlm.nih.gov/articles/PMC8109273/	targeted		Longitudinal,Age,Sex
	Control	101	34.06 ± 10.12	74.3
	IBS-D	145	37.99 ± 12.29	73.8
US_Camilleri	IBS-D	151	37	77.6	United States	Illumina NovaSeq 6000	4.76e+07 ± 7.57e+06	PRJNA1189133	https://pmc.ncbi.nlm.nih.gov/articles/PMC9669287/	targeted
	BAD	43	46	81.4
UK_Hillman	Control	21			United Kingdom	Illumina NextSeq 500	5.046e+07 ± 6.43e+06	personal communicatoin	https://www.sciencedirect.com/science/article/pii/S2772572325000998	targeted
	BAD	26
AUT confirmation cohort scRNA	UC	10	34.5 ± 7.6	30	Austria (Vienna)	Illumina MiSeq		currently under review	this study	targeted		Antibiotics,Age,Sex	available	available
	Control	4	62 ± 6	25
AUT confirmation cohort FMT	UC	18	38.2 ± 8.8	39	Austria (Graz)	Illumina MiSeq		PRJEB47061	https://pmc.ncbi.nlm.nih.gov/articles/PMC9418803/	targeted	targeted (Graz)		available	available
	Control	18	37	44
AUT histology confirmation cohort	UC	14	45.6 ± 15.9	50	Austria (Vienna)				https://pubmed.ncbi.nlm.nih.gov/34146566/	targeted		Antibiotics,Age,Sex	available

### Sheet: AUT confirmation cohort FMT
Baseline parameter	<10%HBA	>10%HBA	P-value*
n	8	10
age	35.6 ± 8.9	40.2 ± 8.7	0.33
Sex (% female)	0.3	0.5	0.37
disease duration	9.1 ± 8.9	6.9 ± 4.7	0.96
fecal calprotectin	1572 ± 1091	1736 ± 1199	0.76
CRP	7.7 ± 11.8	8.8 ± 6.9	0.2
IL6	3.3 ± 1.4	4.6 ± 2.2	0.32
Endoscopic Mayo Score	2.5 ± 0.8	2.5 ± 0.5	0.84
Total Mayo Score	9.6 ± 2.6	9.5 ± 1.8	0.75
Ongoing Steroids	0.3	0.3	1
Ongoing Biologics	0.4	0.5	0.37
*Mann whitney U for numerical, Fisher’s exact for categorical
