## Supplementary Table 2 for "Host-derived bile acids drive dysbiosis by selecting bile-resistant epimerizing bacteria in inflammatory bowel disease"

### Sheet: Sheet2
Enzyme class	Enzyme subclass	Enzymes in DB	Enzymes clustered 85%	Enzymes in ML model	Average RPKM individual enzymes	Average RPKM per enzyme class
aHSDH	12aHSDH	559	239	23	4.0 ± 9.4	92.1 ± 63.5
aHSDH	3aHSDH	1238	840	40	5.7 ± 19.4	227.4 ± 127.4
aHSDH	7aHSDH	604	390	23	1.2 ± 3.3	27.9 ± 22.1
bHSDH	12bHSDH	33	17	2	1.0 ± 1.3	2.0 ± 1.5
bHSDH	3bHSDH	62	31	5	1.2 ± 2.5	6.0 ± 5.6
bHSDH	7bHSDH	36	17	2	3.8 ± 9.3	7.6 ± 12.2
bai	BaiA	169	18	4	0.6 ± 0.9	2.4 ± 1.7
bai	BaiB	421	23	7	0.1 ± 0.3	0.9 ± 1.0
bai	BaiCD	503	23	8	0.3 ± 1.0	2.4 ± 2.7
bai	BaiE	161	19	5	0.3 ± 0.6	1.5 ± 1.0
bai	BaiF	499	41	10	0.6 ± 1.3	6.4 ± 5.4
bai	BaiG	418	121	6	0.3 ± 0.7	1.9 ± 1.4
bai	BaiH	314	17	10	0.2 ± 0.9	2.4 ± 3.1
bai	BaiI	194	18	2	0.9 ± 1.2	1.9 ± 1.7
BSH	BSH1	2016	746	27	2.0 ± 5.2	53.6 ± 23.5
BSH	BSH2	1500	454	73	2.6 ± 13.6	190.5 ± 122.0
BSH	BSH3	711	394	13	1.0 ± 1.7	12.5 ± 6.5
BSH	BSH4	143	76	13	0.7 ± 2.5	9.4 ± 5.2
C5R	5AR	1100	723	24	1.7 ± 3.0	41.9 ± 18.0
C5R	5BR	784	453	28	1.6 ± 3.6	44.3 ± 15.3
