## Supplementary Table 3 for "Host-derived bile acids drive dysbiosis by selecting bile-resistant epimerizing bacteria in inflammatory bowel disease"

### Sheet: Table_S3
BA name	Bile acid class	samples	n studies	SCC within study	n across studies	SCC across studies	Relative Abundance
HCA	6OH	407	2	0.57 ± 0.21	2	-0.26 ± 0.07	0.33% ± 1.10%
THCA	6OH	317	1	0.02 ± 0.00	0	NA	0.00% ± 0.02%
DCA	7H	1085	4	0.45 ± 0.10	12	0.46 ± 0.12	33.05% ± 19.85%
LCA	7H	1085	4	0.57 ± 0.12	12	0.57 ± 0.10	17.49% ± 18.67%
CA	7OH	1085	4	0.59 ± 0.12	12	0.45 ± 0.13	10.76% ± 15.26%
CDCA	7OH	1085	4	0.52 ± 0.16	12	0.41 ± 0.16	7.60% ± 14.81%
12oxoDCA	epi7H	317	1	0.56 ± 0.00	0	NA	1.67% ± 1.69%
3oxoDCA	epi7H	1085	4	0.51 ± 0.09	12	0.40 ± 0.15	1.65% ± 2.87%
3oxoLCA	epi7H	1085	4	0.52 ± 0.13	12	0.39 ± 0.14	0.47% ± 0.90%
7_12oxoLCA	epi7H	317	1	0.31 ± 0.00	0	NA	0.01% ± 0.02%
isoDCA	epi7H	90	1	0.66 ± 0.00	0	NA	6.83% ± 6.88%
isoDCA_isoCDCA	epi7H	678	2	0.46 ± 0.07	2	0.51 ± 0.00	15.24% ± 8.78%
isoLCA	epi7H	768	3	0.61 ± 0.05	6	0.61 ± 0.09	3.20% ± 3.78%
12oxoCA	epi7OH	317	1	0.50 ± 0.00	0	NA	0.19% ± 0.61%
3oxoCA	epi7OH	317	1	0.61 ± 0.00	0	NA	0.09% ± 0.18%
3oxoCDCA	epi7OH	317	1	0.38 ± 0.00	0	NA	0.09% ± 0.26%
7oxoDCA	epi7OH	1085	4	0.57 ± 0.11	12	0.43 ± 0.09	2.56% ± 5.21%
7oxoLCA	epi7OH	317	1	0.65 ± 0.00	0	NA	0.78% ± 1.64%
isoCA_aMCA	epi7OH	768	3	0.61 ± 0.15	6	0.45 ± 0.12	2.04% ± 3.15%
isoUDCA	epi7OH	678	2	0.49 ± 0.18	6	0.19 ± 0.08	0.54% ± 0.92%
UCA	epi7OH	317	1	0.39 ± 0.00	0	NA	1.62% ± 4.90%
UDCA	epi7OH	1085	4	0.34 ± 0.07	12	0.08 ± 0.13	2.50% ± 3.37%
GDCA	Hconj_7H	1085	4	0.41 ± 0.08	12	0.34 ± 0.07	0.45% ± 0.94%
GLCA	Hconj_7H	1085	4	0.41 ± 0.12	12	0.20 ± 0.14	0.05% ± 0.10%
TDCA	Hconj_7H	1085	4	0.28 ± 0.05	12	0.15 ± 0.09	0.74% ± 1.76%
TLCA	Hconj_7H	1085	4	0.20 ± 0.08	12	0.05 ± 0.11	0.30% ± 1.06%
GCA	Hconj_7OH	868	3	0.29 ± 0.20	6	0.25 ± 0.11	1.09% ± 3.47%
GCDCA	Hconj_7OH	868	3	0.19 ± 0.22	6	0.18 ± 0.09	1.03% ± 2.68%
GUDCA	Hconj_7OH	1085	4	0.27 ± 0.24	12	0.17 ± 0.11	0.18% ± 1.42%
TCA	Hconj_7OH	868	3	0.48 ± 0.05	6	0.37 ± 0.15	1.70% ± 4.72%
TCDCA	Hconj_7OH	1085	4	0.34 ± 0.20	12	0.29 ± 0.12	1.61% ± 5.78%
TUDCA	Hconj_7OH	995	3	0.30 ± 0.34	6	0.18 ± 0.09	0.30% ± 1.64%
Ala_DCA	Mconj_7H	768	3	0.43 ± 0.09	6	0.24 ± 0.13	0.03% ± 0.06%
Arg_DCA	Mconj_7H	461	1	0.27 ± 0.00	0	NA	0.03% ± 0.05%
Asn_DCA	Mconj_7H	768	3	0.29 ± 0.22	6	0.04 ± 0.06	0.04% ± 0.05%
Asp_DCA	Mconj_7H	768	3	0.39 ± 0.21	6	0.27 ± 0.11	0.03% ± 0.05%
Citrulline_DCA	Mconj_7H	90	1	0.46 ± 0.00	0	NA	0.00% ± 0.01%
DCA_gluc	Mconj_7H	317	1	-0.10 ± 0.00	0	NA	0.01% ± 0.06%
Glu_DCA	Mconj_7H	768	3	0.50 ± 0.20	6	0.42 ± 0.14	0.17% ± 0.24%
His_DCA	Mconj_7H	551	2	0.46 ± 0.16	2	0.24 ± 0.12	0.03% ± 0.04%
Lys_DCA	Mconj_7H	678	2	0.41 ± 0.07	2	-0.09 ± 0.07	0.02% ± 0.04%
Phe_DCA	Mconj_7H	768	3	0.39 ± 0.14	6	0.24 ± 0.12	0.18% ± 0.37%
Thr_DCA	Mconj_7H	768	3	0.45 ± 0.23	6	0.22 ± 0.15	0.03% ± 0.05%
Trp_DCA	Mconj_7H	768	3	0.24 ± 0.10	6	0.20 ± 0.09	0.04% ± 0.06%
Val_DCA	Mconj_7H	461	1	0.29 ± 0.00	0	NA	0.03% ± 0.06%
Ala_CA	Mconj_7OH	461	1	0.42 ± 0.00	0	NA	0.02% ± 0.06%
Ala_CDCA	Mconj_7OH	461	1	0.38 ± 0.00	0	NA	0.03% ± 0.06%
Arg_CA	Mconj_7OH	461	1	0.48 ± 0.00	0	NA	0.01% ± 0.03%
Asn_CA	Mconj_7OH	768	3	0.43 ± 0.16	6	0.25 ± 0.12	0.04% ± 0.09%
Asn_CDCA	Mconj_7OH	461	1	0.33 ± 0.00	0	NA	0.03% ± 0.06%
Asp_CA	Mconj_7OH	768	3	0.52 ± 0.07	6	0.35 ± 0.11	0.04% ± 0.08%
Asp_CDCA	Mconj_7OH	461	1	0.51 ± 0.00	0	NA	0.02% ± 0.03%
Gln_CA	Mconj_7OH	768	3	0.44 ± 0.13	6	0.22 ± 0.14	0.06% ± 0.15%
Gln_CDCA	Mconj_7OH	461	1	0.26 ± 0.00	0	NA	0.03% ± 0.04%
Gln_UDCA	Mconj_7OH	461	1	0.23 ± 0.00	0	NA	0.00% ± 0.01%
Glu_CA	Mconj_7OH	768	3	0.54 ± 0.11	6	0.40 ± 0.10	0.21% ± 0.46%
Glu_CDCA	Mconj_7OH	768	3	0.49 ± 0.18	6	0.33 ± 0.14	0.12% ± 0.26%
His_CA	Mconj_7OH	461	1	0.57 ± 0.00	0	NA	0.03% ± 0.09%
His_CDCA	Mconj_7OH	461	1	0.43 ± 0.00	0	NA	0.02% ± 0.05%
IleLeu_CA	Mconj_7OH	678	2	0.64 ± 0.07	2	0.46 ± 0.00	0.09% ± 0.31%
isoalloLCA	Mconj_7OH	551	2	0.66 ± 0.02	2	0.56 ± 0.04	0.17% ± 0.61%
Lys_CA	Mconj_7OH	461	1	0.46 ± 0.00	0	NA	0.01% ± 0.03%
Lys_CDCA	Mconj_7OH	551	2	0.38 ± 0.24	2	0.26 ± 0.10	0.03% ± 0.06%
Met_CA	Mconj_7OH	551	2	0.48 ± 0.10	2	0.28 ± 0.08	0.02% ± 0.04%
Met_CDCA	Mconj_7OH	551	2	0.41 ± 0.03	2	0.14 ± 0.10	0.10% ± 0.18%
Phe_CA	Mconj_7OH	768	3	0.52 ± 0.08	6	0.28 ± 0.14	0.35% ± 0.65%
Phe_CDCA	Mconj_7OH	768	3	0.53 ± 0.08	6	0.18 ± 0.11	0.12% ± 0.22%
Thr_CA	Mconj_7OH	768	3	0.50 ± 0.15	6	0.37 ± 0.07	0.07% ± 0.17%
Thr_CDCA	Mconj_7OH	551	2	0.35 ± 0.15	2	0.39 ± 0.02	0.03% ± 0.08%
Trp_CA	Mconj_7OH	768	3	0.49 ± 0.10	6	0.28 ± 0.03	0.04% ± 0.10%
Trp_CDCA	Mconj_7OH	551	2	0.45 ± 0.14	2	0.31 ± 0.09	0.01% ± 0.02%
Tyr_CA	Mconj_7OH	768	3	0.48 ± 0.14	6	0.37 ± 0.08	0.10% ± 0.24%
Tyr_CDCA	Mconj_7OH	461	1	0.52 ± 0.00	0	NA	0.09% ± 0.11%
Tyr_UDCA	Mconj_7OH	551	2	0.29 ± 0.11	2	0.02 ± 0.00	0.04% ± 0.07%
Val_CA	Mconj_7OH	461	1	0.29 ± 0.00	0	NA	0.02% ± 0.07%
Val_CDCA	Mconj_7OH	461	1	0.47 ± 0.00	0	NA	0.01% ± 0.02%
CA_S	sulf	317	1	0.34 ± 0.00	0	NA	0.07% ± 0.31%
GCA_S	sulf	317	1	0.28 ± 0.00	0	NA	0.01% ± 0.08%
TCA_S	sulf	317	1	0.16 ± 0.00	0	NA	0.11% ± 0.68%
TCDCA_3S	sulf	317	1	0.03 ± 0.00	0	NA	0.02% ± 0.16%
TLCA_3S	sulf	317	1	-0.11 ± 0.00	0	NA	0.01% ± 0.05%
