## Supplementary Table 4 for "Host-derived bile acids drive dysbiosis by selecting bile-resistant epimerizing bacteria in inflammatory bowel disease"

### Sheet: IBD_Dysbiosis_Taxonomic_Meta_An
Bacterial genus	log2FC	se	ci_lower	ci_upper	pval_z	pval_knha	fdr	n_studies	df	I2	tau2	direction	consistent_pct	BAD_overlap (UK cohort)
Acetatifactor	-7.261	0.592	-8.564	-5.959	1.32e-34	9.25e-08	2.04e-05	12	11	83.9	3.3113	Depleted	100	YES
Agathobacter	-7.319	0.68	-8.815	-5.822	4.97e-27	3.52e-07	2.58e-05	12	11	91	4.5853	Depleted	100	NO
Dorea	-5.374	0.482	-6.436	-4.312	8.08e-29	2.49e-07	2.58e-05	12	11	86.1	2.2331	Depleted	100	NO
Agathobaculum	-4.582	0.45	-5.573	-3.591	2.54e-24	6.21e-07	2.95e-05	12	11	84.3	1.8084	Depleted	100	NO
Hominilimicola	-6.57	0.651	-8.002	-5.138	5.59e-24	6.7e-07	2.95e-05	12	11	90	4.2861	Depleted	100	NO
Eubacterium G	-6.158	0.638	-7.563	-4.753	5.18e-22	1.06e-06	3.41e-05	12	11	89.5	4.1516	Depleted	100	NO
Gemmiger	-8.341	0.867	-10.249	-6.433	6.41e-22	1.08e-06	3.41e-05	12	11	93.6	7.7107	Depleted	100	NO
Clostridium A	-3.543	0.378	-4.375	-2.711	7.25e-21	1.41e-06	3.45e-05	12	11	65.8	1.159	Depleted	100	NO
Faecalibacterium	-8.634	0.917	-10.653	-6.616	4.8e-21	1.35e-06	3.45e-05	12	11	95.6	9.201	Depleted	100	YES
Avimicrobium	-4.258	0.432	-5.222	-3.295	6.98e-23	1.83e-06	3.48e-05	11	10	74.7	1.3444	Depleted	100	NO
Eubacterium I	-4.823	0.526	-5.981	-3.664	5.1e-20	1.76e-06	3.48e-05	12	11	85.2	2.8951	Depleted	100	NO
Lachnospira	-5.391	0.593	-6.696	-4.086	9.77e-20	1.9e-06	3.48e-05	12	11	84.5	3.2677	Depleted	100	YES
Lentihominibacter	-4.312	0.447	-5.308	-3.316	5.05e-22	2.21e-06	3.74e-05	11	10	82	1.6918	Depleted	100	NO
CAG.170	-3.866	0.445	-4.845	-2.887	3.65e-18	2.95e-06	4.64e-05	12	11	78.8	1.9174	Depleted	100	YES
Gallintestinimicrobium	-6.252	0.73	-7.859	-4.645	1.09e-17	3.4e-06	4.98e-05	12	11	88.8	4.6828	Depleted	100	NO
Anaerobutyricum	-5.54	0.668	-7.009	-4.07	1.06e-16	4.61e-06	6.33e-05	12	11	94	4.7817	Depleted	100	NO
Hominiventricola	-5.077	0.592	-6.396	-3.758	9.83e-18	6.37e-06	7.79e-05	11	10	89.3	3.1754	Depleted	100	YES
Vescimonas	-5.916	0.735	-7.533	-4.298	8.38e-16	6.17e-06	7.79e-05	12	11	90.3	5.4854	Depleted	100	YES
Alangreenwoodia	-2.998	0.299	-3.687	-2.31	1.02e-23	8.24e-06	9.35e-05	9	8	57.9	0.4458	Depleted	100	YES
UMGS1975	-3.33	0.401	-4.223	-2.436	1.03e-16	8.5e-06	9.35e-05	11	10	75.8	1.2406	Depleted	100	NO
Dorea A	-5.811	0.757	-7.476	-4.145	1.6e-14	9.62e-06	0.000101	12	11	93.2	5.7795	Depleted	100	NO
Bariatricus	-6.041	0.812	-7.829	-4.253	1.03e-13	1.3e-05	0.000124	12	11	93.2	7.1011	Depleted	100	NO
Oliverpabstia	-4.614	0.621	-5.98	-3.248	1.04e-13	1.3e-05	0.000124	12	11	84.8	3.669	Depleted	100	NO
Roseburia	-5.777	0.787	-7.509	-4.046	2.06e-13	1.46e-05	0.000128	12	11	93.1	6.5702	Depleted	100	NO
Ventricola	-4.025	0.548	-5.231	-2.819	2.03e-13	1.45e-05	0.000128	12	11	88.3	3.0068	Depleted	100	NO
Hominicoprocola	-5.211	0.733	-6.825	-3.598	1.16e-12	1.97e-05	0.000167	12	11	91.1	5.5641	Depleted	100	YES
Hominimerdicola	-5.696	0.815	-7.489	-3.902	2.78e-12	2.3e-05	0.000188	12	11	94.7	7.5373	Depleted	100	YES
Alistipes	-7.174	1.031	-9.444	-4.905	3.43e-12	2.39e-05	0.000188	12	11	94.1	11.1761	Depleted	100	NO
Hominisplanchenecus	-4.584	0.663	-6.044	-3.124	4.81e-12	2.55e-05	0.000193	12	11	91.5	4.8443	Depleted	100	NO
Coprococcus A	-3.636	0.528	-4.799	-2.474	5.78e-12	2.64e-05	0.000194	12	11	91.9	2.9482	Depleted	100	NO
QANA01	-1.809	0.232	-2.335	-1.283	6.88e-15	2.75e-05	0.000195	10	9	27.9	0.119	Depleted	100	YES
Collinsella	-4.799	0.709	-6.359	-3.24	1.26e-11	3.06e-05	0.000204	12	11	88.6	4.9279	Depleted	100	NO
Lacticaseibacillus	1.751	0.156	1.368	2.133	4.15e-29	3.03e-05	0.000204	7	6	0	0	Enriched	100	NO
Parabacteroides	-4.876	0.724	-6.469	-3.283	1.62e-11	3.21e-05	0.000208	12	11	90.7	5.2399	Depleted	100	NO
PeH17	-1.404	0.127	-1.716	-1.092	3.17e-28	3.33e-05	0.000209	7	6	0	0	Depleted	100	YES
Anthropogastromicrobium	-5.308	0.797	-7.062	-3.555	2.65e-11	3.54e-05	0.000216	12	11	94.6	7.1944	Depleted	100	NO
Anaerostipes	-3.923	0.591	-5.225	-2.621	3.31e-11	3.7e-05	0.00022	12	11	91.4	3.3028	Depleted	100	NO
Dysosmobacter	-5.124	0.777	-6.834	-3.415	4.14e-11	3.87e-05	0.000224	12	11	93.3	6.0923	Depleted	91.7	YES
Fusicatenibacter	-6.779	1.033	-9.052	-4.506	5.22e-11	4.05e-05	0.000227	12	11	96.1	11.1705	Depleted	100	NO
Thomasclavelia	3.674	0.561	2.44	4.909	5.73e-11	4.13e-05	0.000227	12	11	78.5	2.6967	Enriched	91.7	YES
Laedolimicola	-3.577	0.491	-4.688	-2.466	3.28e-13	4.65e-05	0.00025	10	9	83.7	1.9113	Depleted	100	NO
Faecalibacillus	-4.8	0.747	-6.444	-3.157	1.27e-10	4.87e-05	0.000255	12	11	92.3	5.8207	Depleted	91.7	NO
Mediterraneibacter A	-3.532	0.45	-4.57	-2.494	4.27e-15	5.02e-05	0.000257	9	8	85.3	1.6134	Depleted	100	NO
Escherichia	3.802	0.609	2.461	5.144	4.41e-10	6.36e-05	0.000311	12	11	79.3	3.069	Enriched	91.7	YES
Ruminococcus C	-3.936	0.63	-5.324	-2.549	4.23e-10	6.3e-05	0.000311	12	11	91.4	4.277	Depleted	100	YES
Faecousia	-3.926	0.636	-5.326	-2.526	6.74e-10	6.99e-05	0.000334	12	11	90	4.3319	Depleted	100	YES
UMGS1071	-2.055	0.334	-2.789	-1.32	7.4e-10	7.13e-05	0.000334	12	11	71.4	0.8745	Depleted	100	NO
Ruminococcus E	-5.689	0.934	-7.745	-3.633	1.12e-09	7.84e-05	0.000359	12	11	92	8.8109	Depleted	100	NO
Dorea D	-2.128	0.352	-2.902	-1.353	1.46e-09	8.33e-05	0.000374	12	11	68.4	1.0855	Depleted	100	NO
Bilophila	-2.909	0.485	-3.977	-1.841	2.03e-09	8.99e-05	0.000388	12	11	80.2	2.1923	Depleted	100	NO
CAG.269	-3.744	0.517	-4.937	-2.551	4.64e-13	8.93e-05	0.000388	9	8	81.1	2.1195	Depleted	100	YES
Scatomonas	-2.432	0.341	-3.219	-1.645	1.02e-12	9.93e-05	0.00042	9	8	62	0.6971	Depleted	100	NO
CAG.238	-2.287	0.369	-3.11	-1.464	6.02e-10	0.000103	0.000427	11	10	78.8	0.9762	Depleted	100	YES
UBA3818	-2.429	0.394	-3.306	-1.552	6.74e-10	0.000105	0.000429	11	10	85.3	1.4471	Depleted	100	YES
Barnesiella	-2.591	0.444	-3.568	-1.614	5.32e-09	0.000113	0.000452	12	11	81.9	1.583	Depleted	100	NO
Adlercreutzia	-4.557	0.791	-6.297	-2.817	8.2e-09	0.000126	0.000494	12	11	93.3	6.805	Depleted	100	NO
UBA3402	-2.644	0.441	-3.626	-1.661	2.02e-09	0.000133	0.000512	11	10	83.9	1.5339	Depleted	100	YES
Phascolarctobacterium	-2.351	0.417	-3.269	-1.434	1.69e-08	0.000151	0.000569	12	11	70.3	1.4351	Depleted	100	NO
Pseudoscilispira	-3.62	0.615	-4.99	-2.249	4.02e-09	0.000154	0.000569	11	10	89.7	3.6497	Depleted	100	NO
UBA11524	-3.062	0.492	-4.176	-1.949	4.97e-10	0.000155	0.000569	10	9	84.3	2.0895	Depleted	100	YES
Evtepia	-4.102	0.732	-5.714	-2.49	2.13e-08	0.00016	0.000577	12	11	93.1	5.7722	Depleted	100	NO
Anaerotignum	-3.951	0.707	-5.507	-2.394	2.31e-08	0.000163	0.00058	12	11	90.7	5.2511	Depleted	100	NO
Eubacterium F	-3.764	0.684	-5.269	-2.258	3.78e-08	0.000186	0.000649	12	11	91.4	4.7418	Depleted	100	YES
CAG.103	-4.067	0.741	-5.699	-2.436	4.08e-08	0.00019	0.000653	12	11	93.9	6.1597	Depleted	91.7	YES
Guopingia	-1.717	0.242	-2.289	-1.145	1.25e-12	0.000194	0.000656	8	7	57.8	0.3125	Depleted	100	NO
UBA737	-1.898	0.199	-2.41	-1.387	1.48e-21	0.000215	0.000715	6	5	30.7	0.0958	Depleted	100	YES
Clostridium AQ	3.488	0.647	2.064	4.911	6.93e-08	0.000219	0.000719	12	11	87.9	4.1237	Enriched	91.7	YES
Anaerotardibacter	-2.757	0.519	-3.899	-1.616	1.06e-07	0.000246	0.000764	12	11	92.4	3.0097	Depleted	100	NO
Hominenteromicrobium	-3.985	0.746	-5.628	-2.343	9.22e-08	0.000237	0.000764	12	11	92.5	5.8862	Depleted	100	NO
Lawsonibacter	-4.39	0.827	-6.211	-2.569	1.12e-07	0.00025	0.000764	12	11	94.1	7.7009	Depleted	91.7	NO
Mediterraneibacter	-4.949	0.928	-6.992	-2.907	9.64e-08	0.00024	0.000764	12	11	95.5	9.2847	Depleted	91.7	NO
UBA11774	-2.944	0.554	-4.164	-1.725	1.07e-07	0.000247	0.000764	12	11	89.4	3.071	Depleted	100	YES
Neoanaerotignum A	-2.491	0.401	-3.417	-1.566	5.33e-10	0.000257	0.000774	9	8	82.5	1.2217	Depleted	100	YES
Suilimivivens	-1.679	0.29	-2.335	-1.022	7.25e-09	0.000264	0.000786	10	9	65.5	0.5225	Depleted	100	YES
Negativibacillus	-3.454	0.658	-4.903	-2.005	1.54e-07	0.000274	0.000803	12	11	89	4.618	Depleted	100	NO
Brotaphodocola	-3.389	0.65	-4.82	-1.957	1.89e-07	0.00029	0.00084	12	11	90.2	4.4471	Depleted	91.7	NO
Bacteroides	-4.439	0.856	-6.323	-2.556	2.13e-07	0.0003	0.000857	12	11	95.8	8.0977	Depleted	100	NO
Limivivens	-4.552	0.888	-6.507	-2.597	2.98e-07	0.000331	0.000928	12	11	97.5	9.1498	Depleted	100	NO
Merdimmobilis	-2.104	0.353	-2.919	-1.29	2.53e-09	0.000338	0.000928	9	8	67	0.7434	Depleted	100	NO
Metalachnospira	-2.316	0.454	-3.314	-1.317	3.31e-07	0.000342	0.000928	12	11	78.9	1.8572	Depleted	91.7	NO
Otoolea	-2.597	0.508	-3.715	-1.48	3.12e-07	0.000335	0.000928	12	11	80.7	2.4535	Depleted	91.7	NO
Roseburia C	-2.432	0.443	-3.433	-1.43	3.93e-08	0.000383	0.00102	10	9	91.2	1.7538	Depleted	100	NO
Rothia	1.078	0.169	0.677	1.478	1.98e-10	0.00038	0.00102	8	7	0	0	Enriched	100	NO
Lachnoclostridium B	-2.573	0.516	-3.709	-1.437	6.22e-07	0.000413	0.00107	12	11	88.5	2.7023	Depleted	83.3	NO
Phocaeicola	-5.536	1.11	-7.979	-3.093	6.13e-07	0.000411	0.00107	12	11	97.3	13.8293	Depleted	91.7	NO
Alitiscatomonas	-4.157	0.837	-6	-2.315	6.81e-07	0.000424	0.00109	12	11	93.9	7.6051	Depleted	91.7	NO
Coprococcus	-3.243	0.611	-4.625	-1.86	1.12e-07	0.00049	0.00124	10	9	86.7	3.0258	Depleted	100	YES
Choladousia	-3.852	0.764	-5.555	-2.149	4.67e-07	0.000507	0.00127	11	10	96.2	6.2287	Depleted	100	NO
Butyribacter	-4.134	0.858	-6.022	-2.245	1.45e-06	0.000538	0.0013	12	11	97.7	8.3059	Depleted	100	YES
CAKTFW01	-2.684	0.513	-3.844	-1.524	1.65e-07	0.000539	0.0013	10	9	91.3	2.1803	Depleted	100	NO
JAGTTR01	-2.648	0.529	-3.827	-1.469	5.58e-07	0.000533	0.0013	11	10	96.3	2.9587	Depleted	100	YES
Ruminococcus B	3.99	0.838	2.144	5.835	1.95e-06	0.000592	0.00141	12	11	87.1	6.3534	Enriched	83.3	YES
Faecalimonas	4.127	0.875	2.202	6.051	2.37e-06	0.000631	0.00149	12	11	91.7	7.5844	Enriched	91.7	YES
Eubacterium R	-2.536	0.522	-3.698	-1.374	1.16e-06	0.000659	0.00154	11	10	89.5	2.4143	Depleted	100	YES
Alistipes A	-3.319	0.718	-4.9	-1.738	3.83e-06	0.00074	0.00171	12	11	93.2	5.6445	Depleted	91.7	NO
Brotonthovivens	-2.135	0.377	-3.026	-1.243	1.48e-08	0.000764	0.00175	8	7	77.6	0.8355	Depleted	100	NO
Veillonella	2.438	0.531	1.269	3.607	4.41e-06	0.000776	0.00176	12	11	73.8	2.2807	Enriched	91.7	NO
Pseudoflavonifractor A	-1.514	0.29	-2.183	-0.845	1.81e-07	0.000804	0.00181	9	8	59.3	0.3807	Depleted	100	NO
Granulicatella	2.576	0.495	1.434	3.719	1.99e-07	0.000822	0.00183	9	8	69.1	1.1861	Enriched	100	NO
Odoribacter	-3.631	0.775	-5.357	-1.905	2.77e-06	0.000858	0.00187	11	10	93.4	5.2494	Depleted	90.9	NO
Ruminiclostridium E	-2.589	0.571	-3.847	-1.332	5.82e-06	0.000854	0.00187	12	11	85.7	2.8537	Depleted	100	YES
Gordonibacter	-2.477	0.53	-3.657	-1.296	2.95e-06	0.000875	0.00189	11	10	85.4	2.5502	Depleted	90.9	NO
Pseudobutyricicoccus	-2.839	0.484	-4.022	-1.655	4.37e-09	0.00108	0.00231	7	6	83.9	1.3356	Depleted	100	YES
Holdemania	-3.116	0.719	-4.699	-1.532	1.48e-05	0.00119	0.00252	12	11	92	5.5764	Depleted	83.3	NO
Lancefieldella	1.297	0.206	0.769	1.825	2.76e-10	0.00147	0.00308	6	5	25.2	0.0757	Enriched	100	NO
Lientehia	-2.25	0.422	-3.284	-1.216	1.01e-07	0.00179	0.00371	7	6	76.5	0.9755	Depleted	100	YES
Hungatella	1.246	0.298	0.582	1.911	2.92e-05	0.00189	0.00385	11	10	18	0.1168	Enriched	90.9	NO
Wujia	-2.229	0.461	-3.318	-1.139	1.32e-06	0.00188	0.00385	8	7	82.9	1.4125	Depleted	100	YES
Enterococcus B	2.054	0.349	1.156	2.952	4.14e-09	0.00202	0.00408	6	5	56.7	0.4592	Enriched	100	NO
Blautia A	-4.177	1.049	-6.485	-1.869	6.79e-05	0.00215	0.00429	12	11	98.2	11.7998	Depleted	100	NO
Angelakisella	-1.997	0.432	-3.018	-0.976	3.74e-06	0.00241	0.00474	8	7	70.7	1.1303	Depleted	100	YES
Butyricimonas	-2.535	0.608	-3.91	-1.159	3.06e-05	0.00241	0.00474	10	9	91.9	3.0243	Depleted	100	NO
Akkermansia	-2.005	0.531	-3.174	-0.835	0.000161	0.00308	0.006	12	11	70.8	1.9333	Depleted	83.3	NO
Limiplasma	-1.839	0.427	-2.848	-0.829	1.65e-05	0.00353	0.00682	8	7	79.2	0.9765	Depleted	100	YES
Pararoseburia	-1.978	0.436	-3.045	-0.911	5.73e-06	0.00395	0.00756	7	6	79.8	0.9869	Depleted	100	NO
CAJFUR01	-2.002	0.483	-3.143	-0.861	3.35e-05	0.0043	0.00816	8	7	81.7	1.4503	Depleted	100	NO
Limosilactobacillus	2.597	0.585	1.167	4.028	8.87e-06	0.00436	0.00819	7	6	84.7	1.9736	Enriched	100	NO
UMGS856	-1.281	0.34	-2.049	-0.513	0.000161	0.00439	0.00819	10	9	81.6	0.96	Depleted	90	NO
Hominibacterium	-1.698	0.454	-2.724	-0.672	0.000182	0.0046	0.00844	10	9	75.5	1.3859	Depleted	90	NO
Klebsiella	4.236	1.131	1.677	6.795	0.00018	0.00459	0.00844	10	9	94	10.9653	Enriched	100	NO
Gemella	1.841	0.455	0.766	2.916	5.16e-05	0.00488	0.00888	8	7	70	1.0106	Enriched	87.5	NO
Actinomyces	1.574	0.396	0.638	2.51	6.95e-05	0.00534	0.00955	8	7	75.6	0.9052	Enriched	100	YES
Turicibacter	-1.173	0.321	-1.9	-0.446	0.000263	0.00532	0.00955	10	9	58.1	0.6486	Depleted	90	NO
CAG.245	-1.769	0.416	-2.788	-0.75	2.16e-05	0.00539	0.00957	7	6	91	1.1359	Depleted	100	YES
Dielma	-0.785	0.217	-1.275	-0.295	0.00029	0.00554	0.00974	10	9	3.9	0.0124	Depleted	90	NO
Parasutterella	-2.205	0.629	-3.607	-0.804	0.000455	0.00567	0.0099	11	10	83.4	3.5454	Depleted	90.9	NO
Enterenecus	-1.844	0.515	-3.008	-0.679	0.000341	0.00591	0.0102	10	9	88.5	2.0964	Depleted	100	YES
CAG.177	-1.12	0.289	-1.803	-0.437	0.000106	0.00609	0.0105	8	7	73.9	0.4923	Depleted	87.5	YES
QAND01	-0.678	0.176	-1.094	-0.263	0.000112	0.00619	0.0105	8	7	73.1	0.173	Depleted	100	YES
UBA738	-1.624	0.358	-2.545	-0.703	5.84e-06	0.00621	0.0105	6	5	73.7	0.5818	Depleted	100	YES
Dialister	-2.292	0.681	-3.79	-0.793	0.000762	0.00629	0.0106	12	11	73.6	3.6889	Depleted	91.7	NO
Oxalobacter	-1.226	0.304	-1.969	-0.483	5.4e-05	0.00682	0.0114	7	6	63.6	0.3772	Depleted	100	NO
Ruthenibacterium	-1.911	0.576	-3.18	-0.643	0.000914	0.00688	0.0114	12	11	84.3	3.0314	Depleted	91.7	NO
CAKTXU01	-1.271	0.321	-2.057	-0.486	7.5e-05	0.00745	0.0121	7	6	77.6	0.5346	Depleted	100	NO
HGM13006	-2.806	0.708	-4.539	-1.073	7.43e-05	0.00743	0.0121	7	6	96.8	3.3845	Depleted	100	YES
Lactobacillus	1.689	0.509	0.555	2.822	0.000902	0.00775	0.0125	11	10	81.9	2.0018	Enriched	90.9	NO
Fimadaptatus	-1.536	0.365	-2.474	-0.598	2.58e-05	0.00842	0.0135	6	5	42.1	0.2014	Depleted	100	YES
CAG.274	-1.948	0.509	-3.193	-0.703	0.000129	0.00867	0.0138	7	6	92.4	1.5837	Depleted	100	NO
CAG.217	-1.975	0.578	-3.308	-0.642	0.000635	0.00914	0.0145	9	8	91.9	2.6024	Depleted	88.9	NO
Bifidobacterium	-2.346	0.745	-3.986	-0.706	0.00164	0.00926	0.0146	12	11	89.3	5.26	Depleted	75	NO
Bianquea	-1.103	0.269	-1.795	-0.41	4.25e-05	0.00942	0.0146	6	5	64.9	0.3018	Depleted	100	NO
Egerieenecus	-1.473	0.392	-2.431	-0.514	0.00017	0.0094	0.0146	7	6	90	0.8353	Depleted	100	YES
Anaeromassilibacillus	-1.111	0.356	-1.894	-0.328	0.00179	0.0097	0.0149	12	11	65.3	0.8855	Depleted	83.3	NO
Romboutsia	-2.118	0.68	-3.614	-0.621	0.00184	0.00984	0.015	12	11	88.9	4.834	Depleted	75	NO
HGM11616	-1.408	0.38	-2.338	-0.478	0.000212	0.01	0.0152	7	6	78.9	0.7002	Depleted	100	YES
Peptostreptococcus	1.849	0.5	0.625	3.073	0.000217	0.0101	0.0152	7	6	68.3	1.0179	Enriched	100	NO
Hydrogeniiclostridium	-0.713	0.195	-1.19	-0.237	0.00025	0.0106	0.0158	7	6	43.6	0.1218	Depleted	100	NO
Muricoprocola	-1.794	0.493	-3.001	-0.588	0.000274	0.0109	0.0161	7	6	94.7	1.6006	Depleted	100	NO
Massiliimalia	-1.255	0.387	-2.148	-0.361	0.0012	0.0119	0.0174	9	8	77.5	0.9912	Depleted	88.9	NO
Zongyangia	-1.222	0.362	-2.079	-0.365	0.000745	0.0119	0.0174	8	7	82.5	0.8024	Depleted	87.5	NO
Faecivicinus	-1.591	0.424	-2.681	-0.501	0.000175	0.0133	0.0193	6	5	69.8	0.6456	Depleted	100	YES
Pauljensenia	1.386	0.471	0.337	2.436	0.00324	0.0147	0.0213	11	10	78.9	1.7074	Enriched	81.8	YES
UMGS911	-1.076	0.296	-1.838	-0.315	0.00028	0.015	0.0216	6	5	84.9	0.4789	Depleted	100	YES
Desulfovibrio	-1.188	0.398	-2.09	-0.287	0.00286	0.0154	0.022	10	9	71.8	0.8421	Depleted	80	NO
CAJFUH01	-1.256	0.419	-2.222	-0.291	0.0027	0.0171	0.0242	9	8	87.3	1.4249	Depleted	88.9	NO
Onthomonas	-2.197	0.627	-3.809	-0.584	0.000462	0.0172	0.0243	6	5	95.1	2.2482	Depleted	100	YES
Slackia	-0.922	0.315	-1.648	-0.196	0.00338	0.019	0.0266	9	8	78	0.5954	Depleted	88.9	NO
Coprobacter	-1.425	0.477	-2.554	-0.296	0.00284	0.0204	0.0284	8	7	85.8	1.1582	Depleted	87.5	NO
Anaerotruncus	-1.266	0.47	-2.3	-0.232	0.00703	0.0208	0.0286	12	11	86.4	2.2867	Depleted	83.3	NO
UMGS1623	-0.77	0.268	-1.388	-0.152	0.00408	0.0208	0.0286	9	8	75.7	0.4791	Depleted	77.8	NO
Schaedlerella	-2.285	0.843	-4.163	-0.406	0.00672	0.0219	0.03	11	10	93.4	7.2114	Depleted	90.9	NO
UMGS1370	-1.087	0.386	-1.976	-0.198	0.00483	0.0226	0.0306	9	8	83.1	1.0841	Depleted	88.9	NO
JAHZGC01	-1.598	0.508	-2.903	-0.292	0.00166	0.0255	0.0344	6	5	96	1.4621	Depleted	100	NO
Merdibacter	-1.393	0.476	-2.559	-0.228	0.00343	0.0264	0.0354	7	6	75.2	1.1459	Depleted	85.7	NO
Sutterella	-1.363	0.533	-2.549	-0.176	0.0105	0.0284	0.0379	11	10	78.3	2.2844	Depleted	72.7	NO
Avimonas A	-1.083	0.378	-2.009	-0.157	0.00423	0.0288	0.0381	7	6	86.7	0.8631	Depleted	85.7	NO
AF33.28	-0.92	0.346	-1.739	-0.101	0.00793	0.0327	0.0428	8	7	82.8	0.7509	Depleted	87.5	NO
Monoglobus	-1.983	0.769	-3.756	-0.211	0.00988	0.0326	0.0428	9	8	91.2	4.0429	Depleted	100	NO
Massilistercora	-1.296	0.471	-2.45	-0.143	0.00595	0.0333	0.0433	7	6	75.6	1.0461	Depleted	85.7	NO
Fimisoma	-1.069	0.439	-2.047	-0.09	0.0149	0.0352	0.0456	11	10	83.4	1.3514	Depleted	72.7	NO
CAG.115	-1.792	0.636	-3.428	-0.156	0.00488	0.0373	0.048	6	5	94	2.1368	Depleted	100	NO
Borkfalkia	-1.901	0.691	-3.678	-0.124	0.00596	0.0403	0.0516	6	5	81	2.2874	Depleted	100	NO
Fimenecus	-1.648	0.634	-3.2	-0.097	0.00932	0.0407	0.0517	7	6	88.8	2.0569	Depleted	85.7	NO
Scatosoma	-1.483	0.593	-2.885	-0.082	0.0123	0.0409	0.0517	8	7	90.8	2.3202	Depleted	75	NO
Sellimonas	1.35	0.585	0.063	2.638	0.0209	0.0414	0.052	12	11	86.1	3.4527	Enriched	66.7	NO
CAG.302	-1.258	0.484	-2.503	-0.012	0.00943	0.0485	0.0606	6	5	89.6	1.1592	Depleted	83.3	NO
Senegalimassilia	-1.048	0.406	-2.092	-0.005	0.00983	0.0493	0.0613	6	5	95	0.9103	Depleted	100	NO
Acutalibacter	-1.413	0.634	-2.825	-0.001	0.0257	0.0498	0.0616	11	10	86.8	3.7818	Depleted	81.8	NO
Lachnoclostridium A	-1.251	0.564	-2.551	0.048	0.0264	0.0572	0.0703	9	8	90.1	2.5464	Depleted	88.9	NO
Blautia	2.091	0.993	-0.094	4.276	0.0352	0.059	0.0721	12	11	92.5	9.5831	Enriched	83.3	NO
Butyricicoccus	0.77	0.353	-0.045	1.585	0.0294	0.0611	0.0741	9	8	79.4	0.8548	Enriched	77.8	NO
Fimivicinus	-0.97	0.436	-2.002	0.062	0.0262	0.0616	0.0741	8	7	58.1	0.5934	Depleted	87.5	NO
Intestinimonas	-1.121	0.525	-2.308	0.067	0.0328	0.0616	0.0741	10	9	84.4	2.2663	Depleted	80	NO
Paraprevotella	-1.034	0.436	-2.154	0.086	0.0176	0.0637	0.0761	6	5	65.5	0.5518	Depleted	83.3	NO
Frisingicoccus	-0.776	0.371	-1.683	0.131	0.0364	0.0813	0.0967	7	6	66	0.5445	Depleted	85.7	NO
Bittarella	-0.869	0.429	-1.883	0.145	0.0427	0.0823	0.0968	8	7	87.3	1.1983	Depleted	75	NO
Streptococcus	0.875	0.457	-0.131	1.88	0.0556	0.082	0.0968	12	11	79.4	1.6109	Enriched	66.7	NO
Lactococcus	0.53	0.278	-0.098	1.157	0.0564	0.0887	0.104	10	9	36.7	0.2428	Enriched	70	NO
Neobittarella	-1.3	0.665	-2.873	0.274	0.0508	0.0917	0.107	8	7	90.3	3.0713	Depleted	75	NO
Nanosynbacter	0.469	0.249	-0.105	1.043	0.0593	0.0961	0.111	9	8	66.1	0.2457	Enriched	77.8	NO
Christensenella	-0.791	0.441	-1.775	0.192	0.0731	0.103	0.119	11	10	81.2	1.3758	Depleted	81.8	NO
Pullichristensenella	-0.865	0.471	-2.075	0.345	0.0662	0.126	0.144	6	5	89.8	1.0294	Depleted	66.7	NO
Diplocloster	-0.833	0.503	-2.126	0.46	0.0977	0.159	0.181	6	5	79.3	1.0968	Depleted	83.3	NO
Massilioclostridium	-0.597	0.397	-1.512	0.317	0.132	0.171	0.193	9	8	78.5	1.1313	Depleted	77.8	NO
Mogibacterium	0.368	0.249	-0.205	0.942	0.139	0.177	0.199	9	8	53.3	0.3371	Enriched	66.7	NO
UBA866	-0.578	0.373	-1.536	0.38	0.121	0.181	0.204	6	5	77.6	0.703	Depleted	83.3	NO
Prevotella	-1.106	0.812	-2.892	0.681	0.173	0.2	0.224	12	11	83.3	6.1631	Depleted	75	NO
Clostridium AP	1.02	0.81	-0.763	2.803	0.208	0.234	0.26	12	11	92.4	5.7971	Enriched	66.7	NO
Pseudoflavonifractor	-0.495	0.37	-1.448	0.457	0.181	0.239	0.264	6	5	77.1	0.6939	Depleted	66.7	NO
Emergencia	-0.688	0.53	-1.985	0.61	0.195	0.242	0.267	7	6	89.6	1.7553	Depleted	85.7	NO
Allisonella	-0.439	0.358	-1.249	0.371	0.22	0.251	0.275	10	9	76.6	0.8946	Depleted	60	NO
Holdemanella	-0.873	0.739	-2.681	0.934	0.237	0.282	0.307	7	6	96.4	3.3095	Depleted	57.1	NO
Scatomorpha	-0.706	0.735	-2.505	1.092	0.337	0.374	0.405	7	6	89	3.2972	Depleted	71.4	NO
Acidaminococcus	-0.276	0.286	-1.01	0.458	0.333	0.378	0.408	6	5	20.1	0.1313	Depleted	50	NO
Lactonifactor	0.296	0.319	-0.484	1.076	0.353	0.389	0.418	7	6	62.7	0.4432	Enriched	71.4	NO
Allocoprobacillus	0.393	0.439	-0.682	1.468	0.371	0.406	0.433	7	6	80.4	1.1005	Enriched	57.1	NO
Enterobacter	0.608	0.682	-1.145	2.361	0.373	0.413	0.439	6	5	86.2	2.2465	Enriched	66.7	NO
Longicatena	0.462	0.569	-0.806	1.73	0.417	0.436	0.461	11	10	86.1	2.364	Enriched	63.6	NO
Eisenbergiella	0.448	0.642	-0.964	1.861	0.485	0.499	0.526	12	11	85.6	4.2225	Enriched	33.3	NO
Coprobacillus	-0.178	0.326	-0.977	0.62	0.585	0.605	0.634	7	6	0	0	Depleted	57.1	NO
Eggerthella	0.341	0.741	-1.289	1.972	0.645	0.654	0.682	12	11	90.9	5.3109	Enriched	58.3	NO
Catenibacillus	-0.154	0.346	-0.974	0.665	0.656	0.67	0.695	8	7	81.9	0.6651	Depleted	75	NO
Flavonifractor	-0.307	0.797	-2.061	1.448	0.7	0.708	0.731	12	11	93.2	7.0462	Depleted	66.7	NO
Clostridium	-0.299	0.794	-2.046	1.447	0.706	0.713	0.733	12	11	90	6.4155	Depleted	58.3	NO
Muricomes	-0.159	0.501	-1.275	0.957	0.751	0.757	0.775	11	10	82.7	2.0163	Depleted	72.7	NO
Terrisporobacter	-0.133	0.454	-1.16	0.894	0.769	0.776	0.79	10	9	84	1.6491	Depleted	50	NO
Anaerofustis	0.079	0.343	-0.696	0.854	0.818	0.823	0.834	10	9	77.4	0.8228	Enriched	40	NO
Intestinibacter	-0.071	0.504	-1.179	1.037	0.888	0.891	0.899	12	11	77.9	2.2883	Depleted	58.3	NO
Enterocloster	0.029	0.62	-1.335	1.393	0.962	0.963	0.967	12	11	89	3.9436	Enriched	41.7	NO
Haemophilus D	-0.019	0.608	-1.358	1.32	0.975	0.976	0.976	12	11	80.5	2.7305	Depleted	50	NO
